# Calpains Orchestrate Secretion of Annexin-containing Microvesicles during Membrane Repair

**DOI:** 10.1101/2024.09.05.611512

**Authors:** Justin Krish Williams, Jordan Matthew Ngo, Abinayaa Murugupandiyan, Dorothy E. Croall, H Criss Hartzell, Randy Schekman

## Abstract

Microvesicles (MVs) are membrane-enclosed, plasma membrane-derived particles released by cells from all branches of life. MVs have utility as disease biomarkers and may participate in intercellular communication; however, physiological processes that induce their secretion are not known. Here, we isolate and characterize annexin-containing MVs and show that these vesicles are secreted in response to the calcium influx caused by membrane damage. The annexins in these vesicles are cleaved by calpains. After plasma membrane injury, cytoplasmic calcium-bound annexins are rapidly recruited to the plasma membrane and form a scab-like structure at the lesion. In a second phase, recruited annexins are cleaved by calpains-1/2, disabling membrane scabbing. Cleavage promotes annexin secretion within MVs. Our data supports a new model of plasma membrane repair, where calpains relax annexin-membrane aggregates in the lesion repair scab, allowing secretion of damaged membrane and annexins as MVs. We anticipate that cells experiencing plasma membrane damage, including muscle and metastatic cancer cells, secrete these MVs at elevated levels.
