## Supplemental Table 1 for "Calpains Orchestrate Secretion of Annexin-containing Microvesicles during Membrane Repair"

### Sheet: silacData
	Light3:Heavy4	Heavy3:Light4 - inverse	Average	P-value	Log(fold change)	negLog(pValue)
PARP1	0.22797	0.650153	0.439061	0.0402357	-1.18751	1.39539
FLOT1	0.28012	5.89379	3.08696	0.204567	1.62619	0.689164
HIST2H3PS2	0.35967	0.49724	0.428455	0.00464011	-1.22278	2.33347
HIST1H4A	0.37232	0.53087	0.451595	0.00665727	-1.1469	2.1767
VCL	0.37705	2.42595	1.4015	0.274826	0.486971	0.560942
SEPTIN2	0.38712	0.69891	0.543015	0.0339757	-0.880936	1.46883
FLOT2	0.39296	5.70451	3.04873	0.199119	1.60821	0.700887
SDCBP	0.40559	0.560947	0.483268	0.00719671	-1.0491	2.14287
RPL7A	0.41894	0.580754	0.499847	0.00831016	-1.00044	2.08039
RPL4	0.46024	0.56123	0.510735	0.00343766	-0.969353	2.46374
UBC;UBB;RPS27A;UBA52	0.46384	0.785731	0.624786	0.0508272	-0.678567	1.2939
CHMP4A	0.46876	1.11545	0.792104	0.229021	-0.336237	0.640125
H2AFV;H2AFZ	0.47571	0.605804	0.540757	0.0064237	-0.886948	2.19221
CALM2;CALM3;CALM1	0.47642	0.764	0.62021	0.0410317	-0.689171	1.38688
YWHAZ	0.51062	0.988826	0.749723	0.155748	-0.41557	0.807576
RPS2	0.51504	0.685589	0.600314	0.0142652	-0.73621	1.84572
RAP1B	0.5228	2.28092	1.40186	0.261925	0.487341	0.581823
RPL3	0.52689	0.56338	0.545135	0.000525045	-0.875314	3.2798
RPL7	0.53832	0.558316	0.548318	0.000160108	-0.866915	3.79559
CPNE8	0.55051	0.680411	0.61546	0.00910314	-0.700262	2.04081
SLC2A1	0.55634	3.38192	1.96913	0.215599	0.977558	0.666353
CPNE3	0.55753	0.750131	0.653831	0.0236176	-0.613011	1.62676
UBA1	0.5656	0.977613	0.771606	0.146997	-0.374063	0.832693
TSG101	0.5657	0.594212	0.579956	0.00037692	-0.785984	3.42375
RPL10;RPL10L	0.56693	0.582513	0.574721	0.000109884	-0.799065	3.95907
MVB12A	0.56833	0.601214	0.584772	0.000513028	-0.774053	3.28986
RPN2	0.57183	0.874202	0.723016	0.0755606	-0.4679	1.1217
MYL6	0.5738	0.842673	0.708236	0.0576821	-0.497697	1.23896
GJA1	0.57414	0.683293	0.628717	0.00695052	-0.669518	2.15798
TMED2	0.57857	0.629961	0.604265	0.00137766	-0.726746	2.86086
PDCD6IP	0.58711	0.608717	0.597913	0.000236629	-0.741992	3.62593
CEP55	0.58724	0.541771	0.564505	0.000889405	-0.824941	3.0509
PRDX6	0.58853	1.17319	0.880858	0.27684	-0.183019	0.557772
MSN	0.59781	0.915835	0.756822	0.0987077	-0.401973	1.00565
RDX	0.60087	0.790139	0.695505	0.0290722	-0.523868	1.53652
HSPA1B;HSPA1A	0.60448	0.630756	0.617618	0.000387356	-0.695214	3.41189
PEF1	0.61321	0.553373	0.583291	0.00168022	-0.777711	2.77463
CDC42	0.6175	1.4464	1.03195	0.315663	0.0453755	0.500776
MARCKSL1	0.62187	0.952653	0.787262	0.124219	-0.345085	0.905811
TMED10	0.62246	0.562651	0.592556	0.00175657	-0.754978	2.75533
ARRDC1	0.6393	0.743771	0.691535	0.00921868	-0.532125	2.03533
HSPA8	0.64684	0.672359	0.6596	0.000462767	-0.600337	3.33464
MARCKS	0.64779	1.32226	0.985026	0.318085	-0.0217666	0.497457
IGSF8	0.65952	0.769053	0.714287	0.0117522	-0.485425	1.92988
VPS37B	0.66	0.798977	0.729489	0.0205497	-0.455043	1.68719
TPM3	0.6636	0.893336	0.778468	0.0704119	-0.361291	1.15235
DNAJA2	0.66417	0.78064	0.722405	0.0139912	-0.46912	1.85415
PTGFRN	0.6666	0.715973	0.691287	0.00210297	-0.532644	2.67717
PGAM1;PGAM2	0.67048	0.894935	0.782707	0.0700408	-0.353455	1.15465
CD63	0.68164	0.755515	0.718578	0.00562403	-0.476784	2.24995
PDCD6	0.68239	0.614326	0.648358	0.0030562	-0.625137	2.51482
EPB41L3	0.69243	0.929023	0.810726	0.0936135	-0.302713	1.02866
DNAJA1	0.69787	0.778513	0.738192	0.00771677	-0.437933	2.11256
LDHB	0.69908	0.941886	0.820483	0.104611	-0.285455	0.980424
CD2AP	0.70226	0.62897	0.665615	0.00391502	-0.58724	2.40727
STOM	0.70676	2.97027	1.83851	0.204462	0.87854	0.689386
RPS3	0.71622	1.1306	0.923408	0.285201	-0.114961	0.544849
CD9	0.72116	0.827609	0.774385	0.0176588	-0.368878	1.75304
EDIL3	0.72541	0.678334	0.701872	0.0020532	-0.51072	2.68757
MPZL1	0.73394	1.08247	0.908207	0.256212	-0.138907	0.5914
YWHAE	0.7343	0.893735	0.814017	0.0522037	-0.296868	1.2823
HSPA5	0.73843	0.933271	0.835851	0.0875602	-0.258683	1.05769
SLC9A3R1	0.73848	1.06795	0.903217	0.244161	-0.146856	0.612323
SLC3A2	0.7385	0.935891	0.837196	0.0903219	-0.256363	1.04421
CD81	0.74093	0.774833	0.757882	0.00163224	-0.399955	2.78722
EEF1G	0.74531	0.779606	0.762458	0.00173632	-0.391271	2.76037
RPL18	0.74878	0.61361	0.681195	0.0141968	-0.55386	1.84781
CDH2	0.75091	1.44934	1.10012	0.291399	0.137666	0.535512
RPS9	0.75698	0.606759	0.68187	0.0174233	-0.552432	1.75887
CHMP4B	0.77073	0.645661	0.708196	0.0145426	-0.49778	1.83736
CCT4	0.77251	0.841963	0.807237	0.0106374	-0.308936	1.97317
CFL1	0.77291	1.04431	0.90861	0.228022	-0.138267	0.642024
IST1	0.78716	0.844096	0.815628	0.00790641	-0.294017	2.10202
PLS3	0.78845	0.910415	0.849433	0.0480837	-0.235429	1.318
SLC1A5	0.79423	0.918105	0.856168	0.053478	-0.224035	1.27183
PVR	0.80086	1.02284	0.91185	0.205649	-0.133132	0.686874
IQGAP1	0.81708	0.740302	0.778691	0.00980726	-0.360877	2.00845
HSP90AA1	0.81819	0.780884	0.799537	0.002902	-0.322763	2.5373
CHMP2A	0.82145	0.905633	0.863542	0.0300114	-0.211663	1.52271
HSPH1	0.82566	0.74677	0.786215	0.0110721	-0.347004	1.95577
ADAM10	0.82736	1.17412	1.00074	0.317829	0.00106889	0.497806
ENO1	0.83383	0.870474	0.852152	0.00522338	-0.230818	2.28205
EIF5A;EIF5A2	0.83537	0.949938	0.892654	0.0770727	-0.163827	1.1131
YWHAQ	0.8355	0.940734	0.888117	0.0630377	-0.171179	1.2004
ACTN4	0.83625	0.781983	0.809117	0.00671134	-0.305581	2.17319
CLIC4	0.83665	0.723641	0.780146	0.0207716	-0.358185	1.68253
FASN	0.83763	0.686908	0.762269	0.030445	-0.391628	1.51648
CHMP5	0.83888	1.23663	1.03775	0.303614	0.0534652	0.517679
ALDOA	0.84321	0.913659	0.878435	0.0270585	-0.186993	1.5677
RAB7A	0.84371	1.34465	1.09418	0.274412	0.129848	0.561597
CAP1	0.84379	0.949668	0.896729	0.0727376	-0.157256	1.13824
CCT2	0.85188	0.81215	0.832015	0.00471628	-0.265319	2.3264
YWHAH	0.85448	1.24889	1.05169	0.29322	0.0727038	0.532806
MYADM	0.85799	0.917095	0.887542	0.022774	-0.172112	1.64256
DIP2B	0.8592	0.878349	0.868774	0.00184991	-0.202947	2.73285
EZR	0.862	0.889996	0.875998	0.00441723	-0.191	2.35485
MAP4K4;MINK1	0.86697	0.812018	0.839494	0.00975768	-0.252408	2.01065
F11R	0.87097	1.27248	1.07172	0.276818	0.0999315	0.557806
CKB	0.87564	0.985416	0.930528	0.13619	-0.103879	0.865855
SLC7A1	0.87725	0.804829	0.841039	0.0168919	-0.249755	1.77232
RPS13	0.88098	0.755629	0.818305	0.0359336	-0.28929	1.4445
YWHAB	0.88927	1.06868	0.978977	0.309627	-0.0306529	0.509162
PFN1	0.90267	0.996512	0.949591	0.167904	-0.0746217	0.774939
ST13;ST13P4;ST13P5	0.90814	0.747831	0.827986	0.0601743	-0.272322	1.22059
SLC44A1	0.90824	1.42739	1.16781	0.219769	0.223811	0.658033
CLIC1	0.91326	1.01909	0.966174	0.249352	-0.0496454	0.603187
HSP90B1	0.91365	0.969368	0.941509	0.0699568	-0.0869532	1.15517
ATP1B1	0.91642	1.39171	1.15407	0.21897	0.206725	0.659615
LAMP2	0.91808	1.00572	0.961901	0.20716	-0.0560393	0.683695
LIN7C	0.9204	0.90967	0.915035	0.00146264	-0.128101	2.83486
SLC6A8	0.92073	1.28263	1.10168	0.235068	0.139703	0.628806
GNAI2;GNAI1	0.92095	2.04541	1.48318	0.181164	0.568693	0.741927
RP2	0.92097	1.0133	0.967137	0.237801	-0.0482073	0.623786
TCP1	0.92446	0.977995	0.951228	0.0895802	-0.0721376	1.04779
CAPZA1	0.92501	1.01932	0.972163	0.262098	-0.0407298	0.581537
LDHA	0.93348	0.83717	0.885325	0.0522414	-0.175721	1.28198
ITGB1	0.93394	1.81002	1.37198	0.182457	0.45626	0.73884
MITD1	0.93435	0.869716	0.902033	0.0349848	-0.148748	1.45612
VPS4A	0.93704	1.20668	1.07186	0.238699	0.100117	0.622149
CTNND1	0.94191	0.881057	0.911484	0.0380983	-0.133711	1.41909
DSG2	0.94396	0.947418	0.945689	0.000407255	-0.0805621	3.39013
GAPDH	0.94743	0.990197	0.968814	0.133334	-0.0457091	0.87506
STIP1	0.94776	0.870095	0.908927	0.0548867	-0.137763	1.26053
EPB41L2	0.9545	1.05342	1.00396	0.305906	0.00570098	0.514412
PDIA3	0.95531	1.12453	1.03992	0.245884	0.0564729	0.60927
CCT8	0.95765	0.784868	0.871259	0.105451	-0.198827	0.97695
PRDX1	0.95793	1.0931	1.02551	0.26146	0.0363481	0.582595
PKM	0.96017	1.09163	1.0259	0.257628	0.0368912	0.589007
ARF1;ARF3	0.96239	1.26019	1.11129	0.196428	0.152237	0.706796
SRI	0.96321	1.00152	0.982366	0.232541	-0.0256672	0.6335
ITGA6	0.96447	2.19602	1.58024	0.16697	0.660147	0.777361
GPI	0.9677	0.844167	0.905933	0.104952	-0.142523	0.979007
VAMP7	0.97733	0.764409	0.87087	0.136164	-0.199471	0.865936
YWHAG	0.98061	0.928333	0.954471	0.0968403	-0.0672262	1.01394
KIF23	0.98062	0.278575	0.629597	0.153204	-0.667498	0.81473
RAB14	0.98185	1.50987	1.24586	0.166648	0.31714	0.7782
PPIB	0.98191	0.717824	0.849867	0.145247	-0.234691	0.837892
ANXA11	0.98776	0.920556	0.954158	0.132304	-0.0676999	0.878426
SLC29A1	0.98845	0.794281	0.891366	0.150316	-0.165911	0.822994
CHMP2B	1.0093	0.918021	0.96366	0.220755	-0.0534033	0.656089
PARK7	1.0118	1.15537	1.08359	0.124467	0.115816	0.904947
GPC4	1.0201	1.10583	1.06296	0.0887009	0.0880925	1.05207
PPIA	1.024	1.15982	1.09191	0.103393	0.126856	0.985509
VAMP3	1.0261	0.981065	1.00358	0.2695	0.00515953	0.569441
SLC12A2	1.0327	0.797575	0.915138	0.219526	-0.127939	0.658515
PHGDH	1.0369	0.956023	0.996461	0.317135	-0.00511407	0.498756
TPI1	1.0372	1.03438	1.03579	0.000361186	0.0507335	3.44227
CTNNA1	1.0452	1.1483	1.09675	0.0640107	0.133237	1.19375
ATP1A1	1.0467	1.1048	1.07575	0.0356891	0.105344	1.44746
PTK7	1.0468	1.04199	1.0444	0.000722579	0.062669	3.14111
GNB1	1.0622	1.2114	1.1368	0.068246	0.18498	1.16592
JUP	1.0633	1.00068	1.03199	0.128753	0.0454293	0.890244
ATP1B3	1.0712	1.07762	1.07441	0.000506622	0.103545	3.29532
CTNNB1	1.0764	0.877809	0.977104	0.309353	-0.0334152	0.509545
RAB5C	1.0767	1.33449	1.20559	0.086149	0.269745	1.06475
SLC16A1	1.0768	1.01503	1.04592	0.0831997	0.0647674	1.07988
EHD1	1.0819	2.18236	1.63213	0.135738	0.706755	0.867297
SCAMP2	1.0917	0.693577	0.892639	0.252771	-0.163852	0.597272
GNAS	1.0998	1.48465	1.29222	0.0935666	0.369857	1.02888
GDI2	1.1014	1.07791	1.08966	0.00472697	0.123872	2.32542
VTA1	1.1104	0.920471	1.01544	0.302878	0.0220988	0.518732
LSR	1.1126	1.01937	1.06598	0.0940486	0.0921858	1.02665
BSG	1.13	1.06955	1.09978	0.0240258	0.13721	1.61932
GNA13	1.1441	1.2061	1.1751	0.00906091	0.232782	2.04283
NCSTN	1.1451	0.863632	1.00437	0.316592	0.00628541	0.4995
EEF2	1.1464	1.04974	1.09807	0.056475	0.134968	1.24814
RAB1A	1.1559	2.07995	1.61793	0.112731	0.694146	0.947955
CXADR	1.158	1.14203	1.15002	0.000831099	0.201656	3.08035
RALA	1.1737	0.819739	0.99672	0.318235	-0.00474031	0.497252
STX12	1.1822	1.00159	1.0919	0.146334	0.126836	0.834654
ATP6V0A1	1.1844	1.10329	1.14385	0.0217247	0.193892	1.66305
PGK1	1.1942	1.0207	1.10745	0.117445	0.147241	0.930165
MFGE8	1.1973	1.00123	1.09927	0.147847	0.13654	0.830188
CD47	1.211	1.39167	1.30134	0.0253138	0.379994	1.59664
TFRC	1.2112	0.940203	1.0757	0.233438	0.105278	0.631828
VPS4B	1.2204	1.04407	1.13224	0.0920407	0.179174	1.03602
CCT7	1.2223	0.887233	1.05477	0.281302	0.0769235	0.550827
SLC38A1	1.2299	0.981451	1.10568	0.176041	0.144928	0.754387
JAM3	1.2307	0.98561	1.10816	0.170423	0.14816	0.768471
RHOA;RHOC	1.2342	1.21145	1.22282	0.000784954	0.290215	3.10516
SMPDL3B	1.2352	1.20074	1.21797	0.00187278	0.284478	2.72751
CHMP1A	1.2445	0.876962	1.06073	0.281227	0.085059	0.550943
SLC7A5	1.2446	1.07713	1.16087	0.0640282	0.215202	1.19363
SLC38A2	1.2479	1.03179	1.13984	0.112806	0.188837	0.947669
PSEN1;PSEN2	1.2562	1.16545	1.21082	0.0133563	0.275988	1.87431
CHMP1B	1.2562	0.933445	1.09482	0.228946	0.130697	0.640268
RAB10	1.2609	1.28908	1.27499	0.000798098	0.350483	3.09794
ARF4	1.2684	1.0743	1.17135	0.0733544	0.228171	1.13457
RAB35	1.3284	1.19722	1.26281	0.017887	0.336636	1.74746
CD276	1.3389	1.43524	1.38707	0.00470924	0.472038	2.32705
GNAI3	1.3478	1.46977	1.40878	0.00673509	0.49445	2.17166
TSPAN6	1.3556	1.21689	1.28624	0.0169726	0.363163	1.77025
CD151	1.3576	1.17015	1.26388	0.0342587	0.337855	1.46523
CD99	1.3586	1.09553	1.22707	0.0768941	0.295212	1.11411
VAT1	1.4165	1.6624	1.53945	0.0153912	0.622415	1.81273
SNAP23	1.4329	1.26469	1.34879	0.0169363	0.431669	1.77118
EHD4	1.4621	1.43781	1.44996	0.000225594	0.53601	3.64667
ATP2B1	1.4627	1.58821	1.52545	0.00437718	0.609239	2.35881
STXBP3	1.4683	1.22317	1.34573	0.0344664	0.428393	1.4626
ANXA2;ANXA2P2	1.5174	1.54342	1.53041	0.000187195	0.61392	3.72771
ANXA5	1.5627	1.39563	1.47917	0.00916419	0.564785	2.03791
LAMP1	1.5825	1.20939	1.39595	0.0564147	0.481244	1.24861
ANXA4	1.5888	2.06024	1.82452	0.02373	0.867518	1.6247
CD59	1.6669	1.327	1.49695	0.0326204	0.582026	1.48651
ANXA7	1.7306	1.22666	1.47863	0.0677343	0.564262	1.16919
ANXA6	2.0016	1.68902	1.84531	0.0103788	0.883862	1.98385
SCARB1	2.5059	1.78894	2.14742	0.0280387	1.1026	1.55224
